# Muscle-Specific Pyruvate Kinase Isoforms, Pkm1 and Pkm2, Regulate Mammalian SWI/SNF Proteins and Histone 3 Phosphorylation During Myoblast Differentiation

**DOI:** 10.1101/2024.04.10.588959

**Authors:** Monserrat Olea-Flores, Tapan Sharma, Odette Verdejo-Torres, Imaru DiBartolomeo, Paul R. Thompson, Teresita Padilla-Benavides, Anthony N. Imbalzano

## Abstract

Pyruvate kinase is a glycolytic enzyme that converts phosphoenolpyruvate and ADP into pyruvate and ATP. There are two genes that encode pyruvate kinase in vertebrates; *Pkm* and *Pkl* encode muscle- and liver/erythrocyte-specific forms, respectively. Each gene encodes two isoenzymes due to alternative splicing. Both muscle-specific enzymes, Pkm1 and Pkm2, function in glycolysis, but Pkm2 also has been implicated in gene regulation due to its ability to phosphorylate histone 3 threonine 11 (H3T11) in cancer cells. Here, we examined the roles of Pkm1 and Pkm2 during myoblast differentiation. RNA-seq analysis revealed that Pkm2 promotes the expression of *Dpf2/Baf45d* and *Baf250a/Arid1A*. Dpf2 and Baf250a are subunits that identify a specific sub-family of the mammalian SWI/SNF (mSWI/SNF) of chromatin remodeling enzymes that is required for activation of myogenic gene expression during differentiation. Pkm2 also mediated the incorporation of Dpf2 and Baf250a into the regulatory sequences controlling myogenic gene expression. Pkm1 did not affect expression but was required for nuclear localization of Dpf2. Additionally, Pkm2 was required not only for the incorporation of phosphorylated H3T11 in myogenic promoters, but also for the incorporation of phosphorylated H3T6 and H3T45 at myogenic promoters via regulation of AKT and protein kinase C isoforms that phosphorylate those amino acids. Our results identify multiple unique roles for Pkm2 and a novel function for Pkm1 in gene expression and chromatin regulation during myoblast differentiation.
