## Supplementary material for "Muscle-Specific Pyruvate Kinase Isoforms, Pkm1 and Pkm2, Regulate Mammalian SWI/SNF Proteins and Histone 3 Phosphorylation During Myoblast Differentiation": Supp. Table 3

### Sheet: Pearson
Sample		r value
Scr-48 h differentiation1	rep1vsrep2	0.986
PKM1 KD- 48 h differentiation1	rep1vsrep2	0.998
PKM2 KD- 48 h differentiation1	rep1vsrep2	0.998

### Sheet: Genome Mapping Summary
Sample	Total Clean Reads	Total Mapping Ratio	Uniquely Mapping Ratio
Scr-48 h differentiation1	48.52	0.7616	0.7103
Scr-48 h differentiation2	49.15	0.787	0.737
PKM1 KD- 48 h differentiation1	46.35	0.7875	0.7442
PKM1 KD- 48 h differentiation2	48.88	0.8118	0.7667
PKM2 KD- 48 h differentiation1	46.51	0.8201	0.7678
PKM2 KD- 48 h differentiation2	46.35	0.8197	0.7636
	47.6267	0.79795	0.748267

### Sheet: Scr-48h.diffBowtie2.gene.MapRea
Mapping Type	Reads Number	Percentage
Total Reads	3294114	100
Total BasePairs	329411400	100
Total Mapped Reads	35526152	80.85
Perfect Match	27358874	62.26
Mismatch	8167278	18.59
Unique Match	32347674	73.62
Multi-position Match	3178478	7.23
Sense-strand Match	33880808	77.11
Template-strand Match	0	0
Obscure-strand Match	1645344	3.74
Total Unmapped Reads	8414482	19.15
